# High efficiency multiplex biallelic heritable editing in *Arabidopsis* using an RNA virus

**DOI:** 10.1101/2022.01.20.477144

**Authors:** Ugrappa Nagalakshmi, Nathan Meier, Jau-Yi Liu, Daniel F. Voytas, Savithramma P Dinesh-Kumar

**Affiliations:** Department of Plant Biology, College of Biological Sciences, University of California, Davis, California, USA; The Genome Center, College of Biological Sciences, University of California, Davis, California, USA; Innovative Genomics Institute, University of California, Berkeley, CA, USA; Department of Genetics, Cell Biology and Development, University of Minnesota, St. Paul, Minnesota, USA; Center for Precision Plant Genomics, University of Minnesota, St. Paul, Minnesota, USA; Center for Genome Engineering, University of Minnesota, St. Paul, Minnesota, USA

**Keywords:** CRISPR, TRV, *Arabidopsis*, tRNA^Ileu^, agro-flooding, heritable gene editing, Flowering locus T, multiplex editing

## Abstract

Delivery of gene editing components such as the Cas nuclease and single guide RNAs (sgRNAs) into plant cells is commonly accomplished by agrobacterium-mediated transformation. Although *Arabidopsis* is easy to transform, generation of biallelic edited plants requires screening a large number of plants in subsequent generations. Here, we describe optimization of the *Tobacco rattle virus* (TRV) for *in planta* delivery of sgRNAs fused to a tRNA^Ileu^ that induces efficient multiplex somatic and biallelic heritable editing in *Arabidopsis*. Inclusion of tRNA^Ileu^ enhances the systemic movement of TRV and the mutant phenotype is visible in the initial TRV::sgRNA-tRNA^Ileu^ infected *Arabidopsis*, which allows for the uncovering of lethal phenotypes. Mutant progeny are recovered in the next generation (M1) at frequencies ranging from 30-60%, with 100% mutant recovery in the following (M2) generation. TRV::tRNA^Ileu^ system described here allows generation of biallelic edited plants in a single generation and is amenable for large-scale high throughput CRISPR screens.
