## Supplemental Tables for "High efficiency multiplex biallelic heritable editing in *Arabidopsis* using an RNA virus"

### Sheet: Supplementary Table 1
Supplementary Table 1. Mutation types and frequencies of M1 photobleached progenies from two parental plants infected with TRV1+TRV2::sgRNAAtPDS3-tRNAIleu.
Parent	Progeny number	Target sequence with PAMa	Type of INDELb	Frequencyc	Overall Editing Frequencyd
Wildtype Col-0		GGACTTTTGCCAGCCATGGTCGG
TRV2::sgRNAAtPDS3-tRNAIleu	White 1	GGACTTTTGCCAGCCAATGGTCGG	INS	60.8	91.2
infected Parent 1		GGACTTTTGCCAGCCATTGGTCGG	INS	16.1
		GGACTTTTGCCAGCCATGGGTCGG	INS	3
		GGACTTTTGTCAGCCAATGGTCGG	INS/SUB	0.5
		GGACTTTTGCCA-----GGTCGG	DEL	0.5
		GGACTTTTGCCAGCCATGGTCGG	WT	8.8
	White 2	GGACTTTTGCCAGCCAATGGTCGG	INS	65.9	92.4
		GGACTTTTGCCAGCCATTGGTCGG	INS	15.4
		GGACTTTTGCCAGCCATGGGTCGG	INS	2
		GGACTTTTGTCAGCCAATGGTCGG	INS/SUB	0.5
		GGACTTTTGCCAGCCATAGGTCGG	INS	0.4
		GGACTTTTGCCAGCCATGGTCGG	WT	7.6
	White 3	GGACTTTTGCCAGCCAATGGTCGG	INS	64.7	92.8
		GGACTTTTGCCAGCCATTGGTCGG	INS	15.1
		GGACTTTTGCCAGCCATGGGTCGG	INS	1.6
		GGACTTTTGTCAGCCAATGGTCGG	INS/SUB	0.5
		GGACTTTTGCCGGCCAATGGTCGG	INS/SUB	0.4
		GGACTTTTGCCAGCCATGGTCGG	WT	7.2
	White 4	GGACTTTTGCCAGCCAATGGTCGG	INS	57.6	90.4
		GGACTTTTGCCAGCCATTGGTCGG	INS	15.3
		GGACTTTTGCCAGCCATGGGTCGG	INS	4.1
		GGACTTTTGCCAG----GGTCGG	DEL	1
		GGACTTTTGCCAGCCATAGGTCGG	INS	0.5
		GGACTTTTGCCAGCCATGGTCGG	WT	9.6
	White 5	GGACTTTTGCCAGCCAATGGTCGG	INS	67.5	93.1
		GGACTTTTGCCAGCCATTGGTCGG	INS	14.6
		GGACTTTTGCCAGCCATGGGTCGG	INS	1.4
		GGACTTTTGTCAGCCAATGGTCGG	INS/SUB	0.4
		GGACTTTTGCCGGCCAATGGTCGG	INS/SUB	0.4
		GGACTTTTGCCAGCCATGGTCGG	WT	6.9
	White 6	GGACTTTTGCCAGCCAATGGTCGG	INS	51.3	88.7
		GGACTTTTGCCAGCCATTGGTCGG	INS	22.6
		GGACTTTTGCCAGCCATGGGTCGG	INS	3.1
		GGACTTTTGCCAGCCATAGGTCGG	INS	0.5
		GGACTTTTGTCAGCCAATGGTCGG	SUB/INS	0.5
		GGACTTTTGCCAGCCATGGTCGG	WT	11.3
	White 7	GGACTTTTGCCAGCCAATGGTCGG	INS	61.4	91.1
		GGACTTTTGCCAGCCATTGGTCGG	INS	15.2
		GGACTTTTGCCAGCCATGGGTCGG	INS	2.7
		GGACTTTTGCCAGCCATAGGTCGG	INS	0.8
		GGACTTTTGCCA-----GGTCGG	DEL	0.7
		GGACTTTTGCCAGCCATGGTCGG	WT	8.9
	White 8	GGACTTTTGCCAGCCAATGGTCGG	INS	47.3	86.1
		GGACTTTTGCCAGCCATTGGTCGG	INS	18
		GGACTTTTGCCAGCCATGGGTCGG	INS	7.7
		GGACTTTTGCCAGCCATAGGTCGG	INS	1
		GGACTTTTGCCA-----GGTCGG	DEL	0.5
		GGACTTTTGCCAGCCATGGTCGG	WT	13.9
TRV2::sgRNAAtPDS3-tRNAIleu	White 1	GGACTTTTGCCAGCCATCGGTCGG	INS	73.9	97.5
infected Parent 2		GGACTTTTGCCAGCCATTGGTCGG	INS	11.6
		GGACTTTTGCCAGCCAATGGTCGG	INS	5.8
		GGACTTTTGCCAGCCATGGGTCGG	INS	2.4
		GGAATTTTGCCAGCCATCGGTCGG	INS/SUB	0.6
		GGACTTTTGCCAGCCATGGTCGG	WT	2.5
	White 2	GGACTTTTGCCAGCCATGGGTCGG	INS	49.2	97.4
		GGACTTTTGCCAGCCATTGGTCGG	INS	19.8
		GGACTTTTGCCAGCCATCGGTCGG	INS	17
		GGACTTTTGCCAGCCAATGGTCGG	INS	5.3
		GGACTTTTGCCAGCCATAGGTCGG	INS	1.5
		GGACTTTTGCCAGCCATGGTCGG	WT	2.6
	White 3	GGACTTTTGCCAGCCATCGGTCGG	INS	39.8	94.9
		GGACTTTTGCCAGCCATTGGTCGG	INS	31.4
		GGACTTTTGCCAGCCAATGGTCGG	INS	13
		GGACTTTTGCCAGCCATAGGTCGG	INS	3
		GGACTTTTGCCAGCCATGGGTCGG	INS	2.3
		GGACTTTTGCCAGCCATGGTCGG	WT	5.1
	White 4	GGACTTTTGCCAGCCAATGGTCGG	INS	76.2	99.1
		GGACTTTTGCCAGCCATTGGTCGG	INS	9.9
		GGACTTTTGCCAGCCATCGGTCGG	INS	7.1
		GGACTTTTGCCAGCCATGGGTCGG	INS	2.1
		GGACTTTTGCCAGCCATAGGTCGG	INS	0.5
		GGACTTTTGCCAGCCATGGTCGG	WT	0.9
	White 5	GGACTTTTGCCAGCCATTGGTCGG	INS	75.8	94.5
		GGACTTTTGCCAGCCATCGGTCGG	INS	7.9
		GGACTTTTGCCAGCCAATGGTCGG	INS	4.4
		GGACTTTTGCCAGCCATGGGTCGG	INS	2.2
		GGAATTTTGCCAGCCATTGGTCGG	INS/SUB	0.5
		GGACTTTTGCCAGCCATGGTCGG	WT	5.5
	White 6	GGACTTTTGCCAGCCATTGGTCGG	INS	70.9	97
		GGACTTTTGCCAGCCATCGGTCGG	INS	11.2
		GGACTTTTGCCAGCCAATGGTCGG	INS	6.3
		GGACTTTTGCCAGCCATAGGTCGG	INS	2
		GGACTTTTGCCAGCCATGGGTCGG	INS	2
		GGACTTTTGCCAGCCATGGTCGG	WT	3
	White 7	GGACTTTTGCCAGCCATTGGTCGG	INS	49.2	98.3
		GGACTTTTGCCAGCCATCGGTCGG	INS	35.5
		GGACTTTTGCCAGCCAATGGTCGG	INS	5.3
		GGACTTTTGCCAGCCATGGGTCGG	INS	2.2
		GGACTTTTGCCAGCCATAGGTCGG	INS	1.5
		GGACTTTTGCCAGCCATGGTCGG	WT	1.7
	White 8	GGACTTTTGCCAGCCAATGGTCGG	INS	79.4	95.7
		GGACTTTTGCCAGCCATTGGTCGG	INS	9.6
		GGACTTTTGCCAGCCATAGGTCGG	INS	2.8
		GGACTTTTGCCAGCCATCGGTCGG	INS	0.6
		GGAATTTTGCCAGCCAATGGTCGG	INS/SUB	0.5
		GGACTTTTGCCAGCCATGGTCGG	WT	4.3
aAdded or substituted bases are highlighted in red and deleted bases are indicated by dashed red lines
bINS, insertion; SUB, substitution; DEL, deletion; WT, wildtype
aEditing frequencies of the top 5 observed mutations are shown
bOverall editing frequency is higher due to several low percentage mutations

### Sheet: Supplementary Table 2
Supplementary Table 2. Mutation types and frequencies of M1 green progenies from two parental plants infected with TRV1+TRV2::sgRNAAtPDS3-tRNAIleu.
Parent	Progeny number	Target sequence with PAMa	Type of INDELb	Frequencyc	Overall Editing Frequencyd
Wildtype Col-0		GGACTTTTGCCAGCCATGGTCGG
TRV2::sgRNAAtPDS3-tRNAIleu	Green 1	GGACTTTTGCCAGCCATTGGTCGG	INS	29.8	61.6
infected Parent 1		GGACTTTTGCCAGCCATGGGTCGG	INS	11.6
		GGACTTTTGCCA-----GGTCGG	DEL	2.1
		GGACTTTTGCCAGCCATCGGTCGG	INS	1.3
		GGACTTTTGCCAGCCATAGGTCGG	INS	0.9
		GGACTTTTGCCAGCCATGGTCGG	WT	38.4
	Green 2	GGACTTTTGCCAGCCATTGGTCGG	INS	28.2	59.7
		GGACTTTTGCCAGCCATGGGTCGG	INS	10.9
		GGACTTTTGCCA-----GGTCGG	DEL	2.1
		GGACTTTTGCCAGCCATAGGTCGG	INS	1.1
		GGACTTTTGCCAGCCATCGGTCGG	INS	1.1
		GGACTTTTGCCAGCCATGGTCGG	WT	40.3
	Green 3	GGACTTTTGCCAGCCATTGGTCGG	INS	27.5	61.4
		GGACTTTTGCCAGCCATGGGTCGG	INS	13.6
		GGACTTTTGCCA-----GGTCGG	DEL	2.3
		GGACTTTTGCCAGCCATAGGTCGG	INS	1.2
		GGACTTTTGCCAGCCAATGGTCGG	INS	1.1
		GGACTTTTGCCAGCCATGGTCGG	WT	38.6
	Green 4	GGACTTTTGCCAGCCATTGGTCGG	INS	29.8	61.1
		GGACTTTTGCCAGCCATGGGTCGG	INS	11.4
		GGACTTTTGCCA-----GGTCGG	DEL	2.3
		GGACTTTTGCCAGCCATAGGTCGG	INS	1.1
		GGACTTTTGCCAGCCATCGGTCGG	INS	0.9
		GGACTTTTGCCAGCCATGGTCGG	WT	38.9
	Green 5	GGACTTTTGCCAGCCATTGGTCGG	INS	27.1	56.6
		GGACTTTTGCCAGCCATGGGTCGG	INS	11.2
		GGACTTTTGCCA-----GGTCGG	DEL	1.7
		GGACTTTTGCCAGCCATAGGTCGG	INS	1
		GGACTTTTGCCAGCCATCGGTCGG	INS	0.9
		GGACTTTTGCCAGCCATGGTCGG	WT	43.4
	Green 6	GGACTTTTGCCAGCCATTGGTCGG	INS	31.4	61.2
		GGACTTTTGCCAGCCATGGGTCGG	INS	11.8
		GGACTTTTGCCA-----GGTCGG	DEL	2.4
		GGACTTTTGCCAGCCATAGGTCGG	INS	1.5
		GGACTTTTGCCAGCCATCGGTCGG	INS	1.1
		GGACTTTTGCCAGCCATGGTCGG	WT	38.8
	Green 7	GGACTTTTGCCAGCCATTGGTCGG	INS	30	61.5
		GGACTTTTGCCAGCCATGGGTCGG	INS	11.6
		GGACTTTTGCCA-----GGTCGG	DEL	2.1
		GGACTTTTGCCAGCCAATGGTCGG	INS	1.1
		GGACTTTTGCCAGCCATAGGTCGG	INS	1
		GGACTTTTGCCAGCCATGGTCGG	WT	38.5
	Green 8	GGACTTTTGCCAGCCATTGGTCGG	INS	29.8	59.8
		GGACTTTTGCCAGCCATGGGTCGG	INS	11
		GGACTTTTGCCA-----GGTCGG	DEL	1.8
		GGACTTTTGCCAGCCAATGGTCGG	INS	1.2
		GGACTTTTGCCAGCCATAGGTCGG	INS	1.1
		GGACTTTTGCCAGCCATGGTCGG	WT	40.2
TRV2::sgRNAAtPDS3-tRNAIleu	Green 1	GGACTTTTGCCAGCCATTGGTCGG	INS	32.1	61.7
infected Parent 2		GGACTTTTGCCAGCCATGGGTCGG	INS	10.5
		GGACTTTTGCCA-----GGTCGG	DEL	2.5
		GGACTTTTGCCAGCCATAGGTCGG	INS	1.1
		GGACTTTTGCCAGCCATCGGTCGG	INS	0.9
		GGACTTTTGCCAGCCATGGTCGG	WT	38.3
	Green 2	GGACTTTTGCCAGCCATTGGTCGG	INS	30	62
		GGACTTTTGCCAGCCATGGGTCGG	INS	11.6
		GGACTTTTGCCA-----GGTCGG	DEL	2.2
		GGACTTTTGCCAGCCATAGGTCGG	INS	1
		GGACTTTTGCCAGCCAATGGTCGG	INS	0.9
		GGACTTTTGCCAGCCATGGTCGG	WT	38
	Green 3	GGACTTTTGCCAGCCATTGGTCGG	INS	29.1	61.8
		GGACTTTTGCCAGCCATGGGTCGG	INS	11.7
		GGACTTTTGCCA-----GGTCGG	DEL	2.3
		GGACTTTTGCCAGCCATAGGTCGG	INS	0.9
		GGACTTTTGCCAGCCAATGGTCGG	INS	0.7
		GGACTTTTGCCAGCCATGGTCGG	WT	38.2
	Green 4	GGACTTTTGCCAGCCATTGGTCGG	INS	32.6	61.5
		GGACTTTTGCCAGCCATGGGTCGG	INS	11.7
		GGACTTTTGCCA-----GGTCGG	DEL	1.6
		GGACTTTTGCCAGCCATAGGTCGG	INS	1
		GGACTTTTGTCAGCCATGGTCGG	SUB	0.7
		GGACTTTTGCCAGCCATGGTCGG	WT	38.5
	Green 5	GGACTTTTGCCAGCCATTGGTCGG	INS	29.4	58.4
		GGACTTTTGCCAGCCATGGGTCGG	INS	12.1
		GGACTTTTGCCA-----GGTCGG	DEL	2.1
		GGACTTTTGCCAGCCATAGGTCGG	INS	0.9
		GGACTTTTGCCAGCCAATGGTCGG	INS	0.9
		GGACTTTTGCCAGCCATGGTCGG	WT	41.6
	Green 6	GGACTTTTGCCAGCCATTGGTCGG	INS	30.7	58.6
		GGACTTTTGCCAGCCATGGGTCGG	INS	11
		GGACTTTTGCCA-----GGTCGG	DEL	2.3
		GGACTTTTGCCAGCCATAGGTCGG	INS	1.1
		GGACTTTTGCCAGCCATCGGTCGG	INS	0.8
		GGACTTTTGCCAGCCATGGTCGG	WT	41.4
	Green 7	GGACTTTTGCCAGCCATTGGTCGG	INS	28.3	60.6
		GGACTTTTGCCAGCCATGGGTCGG	INS	11.7
		GGACTTTTGCCA-----GGTCGG	DEL	2.3
		GGACTTTTGCCAGCCATAGGTCGG	INS	0.9
		GGACTTTTGCCAGCCAATGGTCGG	INS	0.8
		GGACTTTTGCCAGCCATGGTCGG	WT	39.4
	Green 8	GGACTTTTGCCAGCCATTGGTCGG	INS	29.2	60.5
		GGACTTTTGCCAGCCATGGGTCGG	INS	11.8
		GGACTTTTGCCA-----GGTCGG	DEL	2.2
		GGACTTTTGCCAGCCAATGGTCGG	INS	1
		GGACTTTTGCCAGCCATAGGTCGG	INS	0.9
		GGACTTTTGCCAGCCATGGTCGG	WT	39.5
aAdded or substituted bases are highlighted in red and deleted bases are indicated by dashed red lines
bINS, insertion; SUB, substitution; DEL, deletion; WT, wildtype
aEditing frequencies of the top 5 observed mutations are shown
bOverall editing frequency is higher due to several low percentage mutations

### Sheet: Supplementary Table 3
Supplementary Table 3. Mutation types and frequencies in AtCHLI1 of parental plants infected with TRV1+TRV2::sgRNAAtCHLI1-tRNAIleu-23bp-sgRNAAtCHLI2-tRNAIleu.
Plant	Target sequence with PAMa	Type of INDELb	Frequencyc	Overall Editing Frequencyd
Wildtype Col-0	CCCCCATTTGCTTCAGGCCAGGT
TRV2::sgRNAAtCHLI1-tRNAIleu-S-	CCCCCATTTTGCTTCAGGCCAGGT	INS	67.2	94.2
sgRNAAtCHLI2-tRNAIleu infected Plant #1	CCCCCA-TTGCTTCAGGCCAGGT	DEL	11.3
	CCCCCA--TGCTTCAGGCCAGGT	DEL	10.9
	CCCCC-TTTGCTTCAGGCCAGGT	DEL	0.8
	CCCCCAATTTGCTTCAGGCCAGGT	INS	0.7
	CCCCCATTTGCTTCAGGCCAGGT	WT	5.8
TRV2::sgRNAAtCHLI1-tRNAIleu-S-	CCCCCATTTTGCTTCAGGCCAGGT	INS	22.9822	84.4
sgRNAAtCHLI2-tRNAIleu infected Plant #2	CCCCCA-TTGCTTCAGGCCAGGT	DEL	14.88
	CCCCC-TTTGCTTCAGGCCAGGT	DEL	12.8856
	CCCCCAATTTGCTTCAGGCCAGGT	INS	5.26644
	CCC--------------CCAGGT	DEL	3.41228
	CCCCCATTTGCTTCAGGCCAGGT	WT	15.6
TRV2::sgRNAAtCHLI1-tRNAIleu-S-	CCCCCATTTTGCTTCAGGCCAGGT	INS	22.7361	89.1
sgRNAAtCHLI2-tRNAIleu infected Plant #3	CCCCCA-TTGCTTCAGGCCAGGT	DEL	17.2908
	CCCCC-TTTGCTTCAGGCCAGGT	DEL	13.024
	CCCCCAATTTGCTTCAGGCCAGGT	INS	7.54886
	CCCCCA--TGCTTCAGGCCAGGT	DEL	4.0728
	CCCCCATTTGCTTCAGGCCAGGT	WT	11.8314
TRV2::sgRNAAtCHLI1-tRNAIleu-S-	CCCCCATTTTGCTTCAGGCCAGGT	INS	30.7787	91.6
sgRNAAtCHLI2-tRNAIleu infected Plant #4	CCCCCA-TTGCTTCAGGCCAGGT	DEL	11.7
	CCCCCAATTTGCTTCAGGCCAGGT	INS	9.90641
	CCCCC-TTTGCTTCAGGCCAGGT	DEL	9.00583
	CCCCCA--TGCTTCAGGCCAGGT	DEL	4.18506
	CCCCCATTTGCTTCAGGCCAGGT	WT	8.4
TRV2::sgRNAAtCHLI1-tRNAIleu-S-	CCCCCATTTTGCTTCAGGCCAGGT	INS	22.5	82.5
sgRNAAtCHLI2-tRNAIleu infected Plant #5	CCCCCA-TTGCTTCAGGCCAGGT	DEL	13.6305
	CCCCC-TTTGCTTCAGGCCAGGT	DEL	9.5036
	CCCCCAATTTGCTTCAGGCCAGGT	INS	7.68777
	CCCCCA--TGCTTCAGGCCAGGT	DEL	3.85568
	CCCCCATTTGCTTCAGGCCAGGT	WT	17.5
TRV2::sgRNAAtCHLI1-tRNAIleu-S-	CCCCCATTTTGCTTCAGGCCAGGT	INS	33.1	79.4
sgRNAAtCHLI2-tRNAIleu infected Plant #6	CCCCC-TTTGCTTCAGGCCAGGT	DEL	9.34724
	CCCCCA-TTGCTTCAGGCCAGGT	DEL	8.4
	CCCCCAATTTGCTTCAGGCCAGGT	INS	7.79798
	CCCC------CTTCAGGCCAGGT	DEL	3.71824
	CCCCCATTTGCTTCAGGCCAGGT	WT	20.6
aAdded or substituted bases are highlighted in red and deleted bases are indicated by dashed red lines
bINS, insertion; DEL, deletion; WT, wildtype
aEditing frequencies of the top 5 observed mutations are shown
bOverall editing frequency is higher due to several low percentage mutations

### Sheet: Supplementary Table 4
Supplementary Table 4. Mutation types and frequencies in AtCHLI2 of parental plants infected with TRV1+TRV2::sgRNAAtCHLI1-tRNAIleu-23bp-sgRNAAtCHLI2-tRNAIleu.
Plant	Target sequence with PAMa	Type of INDELb	Frequencyc	Overall Editing Frequencyd
Wildtype Col-0	CCCATCTCTGCTTCGGACCAGGT
TRV2::sgRNAAtCHLI1-tRNAIleu-S-	CCCA--TCTGCTTCGGACCAGGT	DEL	36.2	58.4
sgRNAAtCHLI2-tRNAIleu infected Plant #1	CCCATCATCTGCTTCGGACCAGGT	INS	14.3332
	CCCAT-----CTTCGGACCAGGT	DEL	2.32707
	CCCATCTTCTGCTTCGGACCAGGT	INS	1.62383
	CCCATCT-TGCTTCGGACCAGGT	DEL	0.677663
	CCCATCTCTGCTTCGGACCAGGT	WT	41.6
TRV2::sgRNAAtCHLI1-tRNAIleu-S-	CCCA--TCTGCTTCGGACCAGGT	DEL	18.0285	40.4
sgRNAAtCHLI2-tRNAIleu infected Plant #2	CCCATCTTCTGCTTCGGACCAGGT	INS	5.2793
	CCCAT-----CTTCGGACCAGGT	DEL	5.06024
	CCCATCATCTGCTTCGGACCAGGT	INS	1.46769
	CCCATC-CTGCTTCGGACCAGGT	DEL	1.21577
	CCCATCTCTGCTTCGGACCAGGT	WT	59.6
TRV2::sgRNAAtCHLI1-tRNAIleu-S-	CCCA--TCTGCTTCGGACCAGGT	DEL	33.8	66.3
sgRNAAtCHLI2-tRNAIleu infected Plant #3	CCCAT-----CTTCGGACCAGGT	DEL	8.03497
	CCCATCTTCTGCTTCGGACCAGGT	INS	5.90348
	CCCATCATCTGCTTCGGACCAGGT	INS	2.41887
	CCCATCT---CTTCGGACCAGGT	DEL	1.71237
	CCCATCTCTGCTTCGGACCAGGT	WT	33.7
TRV2::sgRNAAtCHLI1-tRNAIleu-S-	CCCA--TCTGCTTCGGACCAGGT	DEL	19.4	49.4
sgRNAAtCHLI2-tRNAIleu infected Plant #4	CCCAT-----CTTCGGACCAGGT	DEL	7.8
	CCCATCTTCTGCTTCGGACCAGGT	INS	6.53023
	CCCATCATCTGCTTCGGACCAGGT	INS	2.0821
	CCCATC------TCGGACCAGGT	DEL	1.59707
	CCCATCTCTGCTTCGGACCAGGT	WT	50.6
TRV2::sgRNAAtCHLI1-tRNAIleu-S-	CCCA--TCTGCTTCGGACCAGGT	DEL	25.3	57.4
sgRNAAtCHLI2-tRNAIleu infected Plant #5	CCCAT-----CTTCGGACCAGGT	DEL	7.1
	CCCATCTTCTGCTTCGGACCAGGT	INS	6.5
	CCCATCATCTGCTTCGGACCAGGT	INS	2.8
	CCCATC------TCGGACCAGGT	DEL	2.4
	CCCATCTCTGCTTCGGACCAGGT	WT	42.6
TRV2::sgRNAAtCHLI1-tRNAIleu-S-	CCCA--TCTGCTTCGGACCAGGT	DEL	19.0144	44.6
sgRNAAtCHLI2-tRNAIleu infected Plant #6	CCCATCTTCTGCTTCGGACCAGGT	INS	9.18011
	CCCAT-----CTTCGGACCAGGT	DEL	5.06978
	CCCATCCTCTGCTTCGGACCAGGT	INS	2.30048
	CCCAT-TCTGCTTCGGACCAGGT	DEL	1.12298
	CCCATCTCTGCTTCGGACCAGGT	WT	55.4
aAdded or substituted bases are highlighted in red and deleted bases are indicated by dashed red lines
bINS, insertion; DEL, deletion; WT, wildtype
aEditing frequencies of the top 5 observed mutations are shown
bOverall editing frequency is higher due to several low percentage mutations

### Sheet: Supplementary Table 5
Supplementary Table 5. Mutation types and frequencies in AtCPC of parental plants infected with TRV1+TRV2::sgRNAAtTRY/AtCPC-tRNAIleu.
Plant	Target sequence with PAMa	Type of INDELb	Frequencyc	Overall Editing Frequencyd
Wildtype Col-0	CCGGAGGAGATAGAGAGATATTG
TRV2::sgRNAAtTRY/AtCPC-tRNAIleu	CCGGA-GAGATAGAGAGATATTG	DEL	23.3	83.1
infected Plant #1	CC---GGAGATAGAGAGATATTG	DEL	15.5
	CCGGAGAGAGATAGAGAGATATTG	INS	11.3297
	CCGGAGTGAGATAGAGAGATATTG	INS	10.7
	CCGGAGGGAGATAGAGAGATATTG	INS	8.8
	CCGGAGGAGATAGAGAGATATTG	WT	16.9
TRV2::sgRNAAtTRY/AtCPC-tRNAIleu	CC---GGAGATAGAGAGATATTG	DEL	15.3712	77.3
infected Plant #2	CCGGA-GAGATAGAGAGATATTG	DEL	15.6
	CCGGAGAGAGATAGAGAGATATTG	INS	14.6
	CCGGAGTGAGATAGAGAGATATTG	INS	13.5
	CCGGAGGGAGATAGAGAGATATTG	INS	7
	CCGGAGGAGATAGAGAGATATTG	WT	22.7
TRV2::sgRNAAtTRY/AtCPC-tRNAIleu	CCGGA-GAGATAGAGAGATATTG	DEL	15	66.9
infected Plant #3	CCGGAGAGAGATAGAGAGATATTG	INS	12
	CCGGAGTGAGATAGAGAGATATTG	INS	11
	CCGGAGGGAGATAGAGAGATATTG	INS	8.5
	CC---GGAGATAGAGAGATATTG	DEL	7.1
	CCGGAGGAGATAGAGAGATATTG	WT	33.1
TRV2::sgRNAAtTRY/AtCPC-tRNAIleu	CCGGA-GAGATAGAGAGATATTG	DEL	16.6	73.3
infected Plant #4	CCGGAGTGAGATAGAGAGATATTG	INS	14.4
	CC---GGAGATAGAGAGATATTG	DEL	11.8
	CCGGAGAGAGATAGAGAGATATTG	INS	11.1
	CCGGAGGGAGATAGAGAGATATTG	INS	5.2
	CCGGAGGAGATAGAGAGATATTG	WT	26.7
aAdded or substituted bases are highlighted in red and deleted bases are indicated by dashed red lines
bINS, insertion; DEL, deletion; WT, wildtype
aEditing frequencies of the top 5 observed mutations are shown
bOverall editing frequency is higher due to several low percentage mutations

### Sheet: Supplementary Table 6
Supplementary Table 6. Mutation types and frequencies in AtTRY of parental plants infected with TRV1+TRV2::sgRNAAtTRY/AtCPC-tRNAIleu.
Plant	Target sequence with PAMa	Type of INDELb	Frequencyc	Overall Editing Frequencyd
Wildtype Col-0	CCAGAGGAGATAGAGAGATATTG
TRV2::sgRNAAtTRY/AtCPC-tRNAIleu	CCAGAGAGAGATAGAGAGATATTG	INS	14.697	75.6
infected Plant #1	CCAGAGGGAGATAGAGAGATATTG	INS	13.4775
	CCAGAGTGAGATAGAGAGATATTG	INS	13.138
	CCAGA-GAGATAGAGAGATATTG	DEL	11.0888
	CCA---GAGATAGAGAGATATTG	DEL	9.5
	CCAGAGGAGATAGAGAGATATTG	WT	24.4
TRV2::sgRNAAtTRY/AtCPC-tRNAIleu	CCAGAGTGAGATAGAGAGATATTG	INS	17	71.4
infected Plant #2	CCAGAGAGAGATAGAGAGATATTG	INS	13.6
	CCAGA-GAGATAGAGAGATATTG	DEL	11.0123
	CCAGAGGGAGATAGAGAGATATTG	INS	9.27282
	CCA---GAGATAGAGAGATATTG	DEL	9.19435
	CCAGAGGAGATAGAGAGATATTG	WT	28.6
TRV2::sgRNAAtTRY/AtCPC-tRNAIleu	CCAGAGTGAGATAGAGAGATATTG	INS	16.4588	71.8
infected Plant #3	CCAGAGAGAGATAGAGAGATATTG	INS	14.782
	CCAGA-GAGATAGAGAGATATTG	DEL	13.6
	CCAGAGGGAGATAGAGAGATATTG	INS	11.8
	CCA---GAGATAGAGAGATATTG	DEL	6.31791
	CCAGAGGAGATAGAGAGATATTG	WT	28.2
TRV2::sgRNAAtTRY/AtCPC-tRNAIleu	CCAGAGTGAGATAGAGAGATATTG	INS	17.4	73.5
infected Plant #4	CCAGAGAGAGATAGAGAGATATTG	INS	15
	CCAGA-GAGATAGAGAGATATTG	DEL	14.6
	CCAGAGGGAGATAGAGAGATATTG	INS	8.9
	CCA---GAGATAGAGAGATATTG	DEL	8
	CCAGAGGAGATAGAGAGATATTG	WT	26.5
aAdded or substituted bases are highlighted in red and deleted bases are indicated by dashed red lines
bINS, insertion; DEL, deletion; WT, wildtype
aEditing frequencies of the top 5 observed mutations are shown
bOverall editing frequency is higher due to several low percentage mutations

### Sheet: Supplementary Table 7
Supplementary Table 7. Mutation types and frequencies in AtCPC of M1 progenies from three parental plants infected with TRV1+TRV2::sgRNAAtTRY/AtCPC-tRNAIleu.
Parent	Progeny number	Target sequence with PAMa	Type of INDELb	Frequencyc	Overall Editing Frequencyd
Wildtype Col-0		CCGGAGGAGATAGAGAGATATTG
TRV2::sgRNAAtTRY/AtCPC-tRNAIleu	1	CCGGA-GAGATAGAGAGATATTG	DEL	39.9	91.1
infected Parent #1		CCGGAGCGAGATAGAGAGATATTG	INS	34.1
		CC---GGAGATAGAGAGATATTG	DEL	4.5
		CCGGAGAGAGATAGAGAGATATTG	INS	4.2
		CCGGAGTGAGATAGAGAGATATTG	INS	3.6
		CCGGAGGAGATAGAGAGATATTG	WT	8.9
	2	CCGGAGCGAGATAGAGAGATATTG	INS	68.8	91.7
		CCGGA-GAGATAGAGAGATATTG	DEL	7.2
		CCGGAGTGAGATAGAGAGATATTG	INS	4
		CCGGAGAGAGATAGAGAGATATTG	INS	3.7
		CC---GGAGATAGAGAGATATTG	DEL	2.8
		CCGGAGGAGATAGAGAGATATTG	WT	8.3
	3	CCGGA-GAGATAGAGAGATATTG	DEL	61.8	90.6
		CCGGAGAGAGATAGAGAGATATTG	INS	6
		CC---GGAGATAGAGAGATATTG	DEL	5.2
		CCGGAGTGAGATAGAGAGATATTG	INS	5.1
		CCGGAGCGAGATAGAGAGATATTG	INS	3.5
		CCGGAGGAGATAGAGAGATATTG	WT	9.4
	4	CCGGA-GAGATAGAGAGATATTG	DEL	61.6	88.8
		CC---GGAGATAGAGAGATATTG	DEL	5.4
		CCGGAGAGAGATAGAGAGATATTG	INS	4.8
		CCGGAGTGAGATAGAGAGATATTG	INS	4.7
		CCGGAGCGAGATAGAGAGATATTG	INS	3.8
		CCGGAGGAGATAGAGAGATATTG	WT	11.2
	5	CCGGAGCGAGATAGAGAGATATTG	INS	57.5	91.5
		CCGGA-GAGATAGAGAGATATTG	DEL	9.9
		CCGGAGTGAGATAGAGAGATATTG	INS	5.8
		CCGGAGAGAGATAGAGAGATATTG	INS	5.3
		CC---GGAGATAGAGAGATATTG	DEL	4.8
		CCGGAGGAGATAGAGAGATATTG	WT	8.5
TRV2::sgRNAAtTRY/AtCPC-tRNAIleu	1	CCGGAGAGAGATAGAGAGATATTG	INS	68.9	84.5
infected Parent #2		CCGGAGTGAGATAGAGAGATATTG	INS	5.02922
		CCGGA-GAGATAGAGAGATATTG	DEL	2.4
		CCGGAGGGAGATAGAGAGATATTG	INS	2.3
		CC---GGAGATAGAGAGATATTG	DEL	1
		CCGGAGGAGATAGAGAGATATTG	WT	15.5
	2	CCGGAGAGAGATAGAGAGATATTG	INS	74.3	88.2
		CCGGAGTGAGATAGAGAGATATTG	INS	5
		CCGGAGGGAGATAGAGAGATATTG	INS	2.7
		CCGGA-GAGATAGAGAGATATTG	DEL	1.8
		CCGGAGCGAGATAGAGAGATATTG	INS	0.7
		CCGGAGGAGATAGAGAGATATTG	WT	11.8
	3	CCGGAGTGAGATAGAGAGATATTG	INS	71.9	83.9
		CCGGAGAGAGATAGAGAGATATTG	INS	3.6
		CCGGAGGGAGATAGAGAGATATTG	INS	1.9
		CCGGA-GAGATAGAGAGATATTG	DEL	1.7
		CC---GGAGATAGAGAGATATTG	DEL	0.5
		CCGGAGGAGATAGAGAGATATTG	WT	16.1
	4	CCGGAGGGAGATAGAGAGATATTG	INS	75.9	89.4
		CCGGAGTGAGATAGAGAGATATTG	INS	4.8
		CCGGAGAGAGATAGAGAGATATTG	INS	4.1
		CCGGA-GAGATAGAGAGATATTG	DEL	1.4
		CCGGCGGAGATAGAGAGATATTG	SUB	0.4
		CCGGAGGAGATAGAGAGATATTG	WT	10.6
	5	CCGGAGTGAGATAGAGAGATATTG	INS	78.8	89.4
		CCGGAGAGAGATAGAGAGATATTG	INS	3.6
		CCGGAGGGAGATAGAGAGATATTG	INS	2.19745
		CCGGA-GAGATAGAGAGATATTG	DEL	1.2912
		CC---GGAGATAGAGAGATATTG	DEL	0.593472
		CCGGAGGAGATAGAGAGATATTG	WT	10.6
TRV2::sgRNAAtTRY/AtCPC-tRNAIleu	1	CCGGA-GAGATAGAGAGATATTG	DEL	89.2	92
infected Parent #3		CCGGAGAGAGATAGAGAGATATTG	INS	0.627922
		CCGGAGTGAGATAGAGAGATATTG	INS	0.2
		CCAGA-GAGATAGAGAGATATTG	SUB/DEL	0.1
		CCGGA-GAGATGGAGAGATATTG	DEL	0.1
		CCGGAGGAGATAGAGAGATATTG	WT	8
	2	CCGGA-GAGATAGAGAGATATTG	DEL	90.1	92.9
		CCGGAGAGAGATAGAGAGATATTG	INS	0.4
		CCGGAGTGAGATAGAGAGATATTG	INS	0.2
		CC---GGAGATAGAGAGATATTG	DEL	0.2
		CTGGA-GAGATAGAGAGATATTG	SUB/DEL	0.2
		CCGGAGGAGATAGAGAGATATTG	WT	7.1
	3	CCGGA-GAGATAGAGAGATATTG	DEL	37	68.2
		CCGGAGAGAGATAGAGAGATATTG	INS	24.1
		CCGGAGTGAGATAGAGAGATATTG	INS	1
		CC---GGAGATAGAGAGATATTG	DEL	0.3
		CCGGAGGAGATAGAGGGATATTG	SUB	0.2
		CCGGAGGAGATAGAGAGATATTG	WT	31.8
	4	CCGGA-GAGATAGAGAGATATTG	DEL	87.3	91.9
		CCGGAGAGAGATAGAGAGATATTG	INS	0.9
		CCGGAGTGAGATAGAGAGATATTG	INS	0.6
		CC---GGAGATAGAGAGATATTG	DEL	0.5
		CCGGAGGGAGATAGAGAGATATTG	INS	0.3
		CCGGAGGAGATAGAGAGATATTG	WT	8.1
	5	CCGGA-GAGATAGAGAGATATTG	DEL	75.3	82.2
		CCGGAGAGAGATAGAGAGATATTG	INS	1
		CC---GGAGATAGAGAGATATTG	DEL	0.8
		CCGGAGTGAGATAGAGAGATATTG	INS	0.4
		CTGGA-GAGATAGAGAGATATTG	DEL	0.2
		CCGGAGGAGATAGAGAGATATTG	WT	17.8
aAdded or substituted bases are highlighted in red and deleted bases are indicated by dashed red lines
bINS, insertion; SUB, substitution; DEL, deletion; WT, wildtype
aEditing frequencies of the top 5 observed mutations are shown
bOverall editing frequency is higher due to several low percentage mutations

### Sheet: Supplementary Table 8
SupplementaryTable 8. Mutation types and frequencies in AtTRY of M1 progenies from three parental plants infected with TRV1+TRV2::sgRNAAtTRY/AtCPC-tRNAIleu.
Parent	Progeny number	Target sequence with PAMa	Type of INDELb	Frequencyc	Overall Editing Frequencyd
Wildtype Col-0		CCAGAGGAGATAGAGAGATATTG
TRV2::sgRNAAtTRY/AtCPC-tRNAIleu	1	CCAGAGAGAGATAGAGAGATATTG	INS	61.4	81.8
infected Parent #1		CCAGAGGGAGATAGAGAGATATTG	INS	10.9
		CCAGAGTGAGATAGAGAGATATTG	INS	7.5
		CCAGA-GAGATAGAGAGATATTG	DEL	0.8
		CCAGAGCGAGATAGAGAGATATTG	INS	0.4
		CCAGAGGAGATAGAGAGATATTG	WT	18.2
	2	CCAGAGAGAGATAGAGAGATATTG	INS	56	81
		CCAGAGGGAGATAGAGAGATATTG	INS	13.5
		CCAGAGTGAGATAGAGAGATATTG	INS	8.8
		CCAGA-GAGATAGAGAGATATTG	DEL	1.2
		CCAGAGCGAGATAGAGAGATATTG	INS	0.3
		CCAGAGGAGATAGAGAGATATTG	WT	19
	3	CCAGAGGGAGATAGAGAGATATTG	INS	58.9	81.1
		CCAGAGAGAGATAGAGAGATATTG	INS	11.5
		CCAGAGTGAGATAGAGAGATATTG	INS	8.3
		CCAGA-GAGATAGAGAGATATTG	DEL	0.6
		CCAGAG-----AGAGAGATATTG	DEL	0.4
		CCAGAGGAGATAGAGAGATATTG	WT	18.9
	4	CCAGAGGGAGATAGAGAGATATTG	INS	56.6	79.3
		CCAGAGAGAGATAGAGAGATATTG	INS	12.3
		CCAGAGTGAGATAGAGAGATATTG	INS	8.5
		CCA---GAGATAGAGAGATATTG	DEL	0.3
		CCAGAG-----AGAGAGATATTG	DEL	0.3
		CCAGAGGAGATAGAGAGATATTG	WT	20.7
	5	CCAGAGTGAGATAGAGAGATATTG	INS	57.9	82.2
		CCAGAGAGAGATAGAGAGATATTG	INS	11.4
		CCAGAGGGAGATAGAGAGATATTG	INS	10.8
		CCAGA-GAGATAGAGAGATATTG	DEL	0.5
		TCAGAGTGAGATAGAGAGATATTG	SUB/INS	0.3
		CCAGAGGAGATAGAGAGATATTG	WT	17.8
TRV2::sgRNAAtTRY/AtCPC-tRNAIleu	1	CCAGAGCGAGATAGAGAGATATTG	INS	58.1	85.7
infected Parent #2		CCAGAGTGAGATAGAGAGATATTG	INS	10.8
		CCAGAGGGAGATAGAGAGATATTG	INS	8.6
		CCAGAGAGAGATAGAGAGATATTG	INS	6.5
		CCAGA-GAGATAGAGAGATATTG	DEL	0.7
		CCAGAGGAGATAGAGAGATATTG	WT	14.3
	2	CCAGAGGGAGATAGAGAGATATTG	INS	30	80.2
		CCAGAGCGAGATAGAGAGATATTG	INS	25.7
		CCAGAGTGAGATAGAGAGATATTG	INS	11.2
		CCAGAGAGAGATAGAGAGATATTG	INS	8.6
		CCAGA-GAGATAGAGAGATATTG	DEL	2
		CCAGAGGAGATAGAGAGATATTG	WT	19.8
	3	CCAGAGGGAGATAGAGAGATATTG	INS	24	68.6
		CCAGAGAGAGATAGAGAGATATTG	INS	21.8
		CCAGAGTGAGATAGAGAGATATTG	INS	11
		CCAGAGCGAGATAGAGAGATATTG	INS	6.5
		CCA---GAGATAGAGAGATATTG	DEL	1.2
		CCAGAGGAGATAGAGAGATATTG	WT	31.4
	4	CCAGAGGGAGATAGAGAGATATTG	INS	21.8	64.6
		CCAGAGAGAGATAGAGAGATATTG	INS	10.9
		CCAGAGTGAGATAGAGAGATATTG	INS	10.8
		CCAGAGCGAGATAGAGAGATATTG	INS	6.8
		CCAGA-GAGATAGAGAGATATTG	DEL	1.3
		CCAGAGGAGATAGAGAGATATTG	WT	35.4
	5	CCAGAGGGAGATAGAGAGATATTG	INS	28.4	75.9
		CCAGAGAGAGATAGAGAGATATTG	INS	24.6
		CCAGAGTGAGATAGAGAGATATTG	INS	11.7
		CCAGAGCGAGATAGAGAGATATTG	INS	6.3
		CCAGA-GAGATAGAGAGATATTG	DEL	2.1
		CCAGAGGAGATAGAGAGATATTG	WT	24.1
TRV2::sgRNAAtTRY/AtCPC-tRNAIleu	1	CCAGA-GAGATAGAGAGATATTG	DEL	77.8	87.5
infected Parent #3		CCAGAG-----AGAGAGATATTG	DEL	7.2
		CCAGAGAGAGATAGAGAGATATTG	INS	0.5
		CCAGAGTGAGATAGAGAGATATTG	INS	0.5
		CCAGAGGGAGATAGAGAGATATTG	INS	0.3
		CCAGAGGAGATAGAGAGATATTG	WT	12.5
	2	CCAGA-GAGATAGAGAGATATTG	DEL	71	82.4
		CCAGAG-----AGAGAGATATTG	DEL	7.1
		CCAGAGAGAGATAGAGAGATATTG	INS	0.8
		CCAGAGTGAGATAGAGAGATATTG	INS	0.8
		CCAGAGGGAGATAGAGAGATATTG	INS	0.4
		CCAGAGGAGATAGAGAGATATTG	WT	17.6
	3	CCAGAG-----AGAGAGATATTG	DEL	61.1	86.4
		CCAGA-GAGATAGAGAGATATTG	DEL	19.4
		CCAGAGAGAGATAGAGAGATATTG	INS	1.3
		CCAGAGTGAGATAGAGAGATATTG	INS	1.1
		CCAGAGGGAGATAGAGAGATATTG	INS	0.9
		CCAGAGGAGATAGAGAGATATTG	WT	13.6
	4	CCAGAG-----AGAGAGATATTG	DEL	59.1	83
		CCAGA-GAGATAGAGAGATATTG	DEL	18.8
		CCAGAGTGAGATAGAGAGATATTG	INS	1
		CCAGAGAGAGATAGAGAGATATTG	INS	0.7
		CCAG-------AGAGAGATATTG	DEL	0.6
		CCAGAGGAGATAGAGAGATATTG	WT	17
	5	CCAGA-GAGATAGAGAGATATTG	DEL	57	68.5
		CCAGAG-----AGAGAGATATTG	DEL	7
		CCAGAGTGAGATAGAGAGATATTG	INS	0.4
		CCAGAGGGAGATAGAGAGATATTG	INS	0.4
		CCA---GAGATAGAGAGATATTG	DEL	0.4
		CCAGAGGAGATAGAGAGATATTG	WT	31.5
aAdded or substituted bases are highlighted in red and deleted bases are indicated by dashed red lines
bINS, insertion; SUB, substitution; DEL, deletion; WT, wildtype
aEditing frequencies of the top 5 observed mutations are shown
bOverall editing frequency is higher due to several low percentage mutations

### Sheet: Supplementary Table 9
Supplementary Table 9. Oligonucleotides used for cloning target sites, Sanger sequencing and NGS amplicon sequencing.
Name	Sequence	Purpose
9208	ctagaGGACTTTTGCCAGCCATGGT	AtPDS3 target forward primer
9209	aaacACCATGGCTGGCAAAAGTCCt	AtPDS3 target reverse primer
8788	GTTTTAGAGCTAGAAATAGCAAGTTAAAATAAGGCTAGTCCGTTATCAACTTGAAAAAGTGGCACCGAGTCGGTGCgagct	SpCas9 scaffold forward primer
8789	cGCACCGACTCGGTGCCACTTTTTCAAGTTGATAACGGACTAGCCTTATTTTAACTTGCTATTTCTAGCTCTA	SpCas9 scaffold reverse primer
100272	ATCTAtctagaACCTGGCCTGAAGCAAATGGgttttagagctagaaatagcaagtt	Forward primer to PCR AtCHLI1 target
100149	GTaccCGGCCGcgaTGCTTCCGGCGGGGCTCGAACCCG	Reverse primer to PCR AtCHLI1 target and AtCPC/AtTRY target
100273	ATCTAcggccgggtacgtgttgagcACCTGGTCCGAAGCAGAGATgttttagagctagaaatagcaagtt	Forward primer to PCR AtCHLI2 target
8787	GATGAgagctcGCACCGACTCGGTGCCACTTTTTC	Reverse primer to PCR AtCHLI2 target
100279	ATCTAtctagaCAATATCTCTCTATCTCCTCgttttagagctagaaatagcaagtt	Forward primer to PCR AtCPCAtTRY target
9238	tgtatagactgtttgagatcggcg	Forward primer for qRT-PCR of TRV RNA2
9239	gtaataacgcttacgtaggcgagg	Reverse primer for qRT-PCR of TRV RNA2
PP2A-F	TAACGTGGCCAAAATGATGC	Forward primer for qRT-PCR of AtPP2A
PP2A-R	GTTCTCCACAACCGATTGGT	Reverse primer for qRT-PCR of AtPP2A
9280	gtagcattagcgctgaaatgttctg	Forward primer to amplify region flanking AtPDS3 target site
9281	ctgacaaatcaacactacatgattc	Reverse primer to amplify region flanking AtPDS3 target site
9832	GGCGTCTCTTCTTGGAACATCTTC	Forward primer to amplify regiion flanking AtCHLI1 target site
9833	ACCGAAACATGGTAACGAGACCTG	Reverse primer to amplify regiion flanking AtCHLI1 target site
9834	GGCGTCTCTTCTCGGAAGATCTCC	Forward primer to amplify regiion flanking AtCHLI2 target site
9835	CAAACGGATAAACAGGTCTTGCAC	Reverse primer to amplify regiion flanking AtCHLI2 target site
100283	aaccgaattacaaactttatgcgg	Forward primer to amplify regiion flanking AtCPC target site
100284	aaatagtaattcaaggacaggtac	Reverse primer to amplify regiion flanking AtCPC target site
100613	AATGTACAGACTTGTCGGTGATAG	Forward primer to amplify regiion flanking AtTRY target site
100614	CTAGGAAGGATAGATAGAAAAGCG	Reverse primer to amplify regiion flanking AtTRY target site
		Below are barcoded primers used for NGS of amplicons of AtPDS3
100339	ACACTCTTTCCCTACACGACGCTCTTCCGATCTaacgtgatGTAGCATTAGCGCTGAAATGTTCTG	AACGTGAT
100340	gactggagttcagacgtgtgctcttccgatctCGATGTTTctgacaaatcaacactacatgattc	AAACATCG
100341	ACACTCTTTCCCTACACGACGCTCTTCCGATCTatgcctaaGTAGCATTAGCGCTGAAATGTTCTG	ATGCCTAA
100342	gactggagttcagacgtgtgctcttccgatctTGACCACTctgacaaatcaacactacatgattc	AGTGGTCA
100343	ACACTCTTTCCCTACACGACGCTCTTCCGATCTaccactgtGTAGCATTAGCGCTGAAATGTTCTG	ACCACTGT
100344	gactggagttcagacgtgtgctcttccgatctGCCAATGTctgacaaatcaacactacatgattc	ACATTGGC
100345	ACACTCTTTCCCTACACGACGCTCTTCCGATCTcagatctgGTAGCATTAGCGCTGAAATGTTCTG	CAGATCTG
100346	gactggagttcagacgtgtgctcttccgatctACTTGATGctgacaaatcaacactacatgattc	CATCAAGT
100347	ACACTCTTTCCCTACACGACGCTCTTCCGATCTcgctgatcGTAGCATTAGCGCTGAAATGTTCTG	CGCTGATC
100348	gactggagttcagacgtgtgctcttccgatctTAGCTTGTctgacaaatcaacactacatgattc	ACAAGCTA
100349	ACACTCTTTCCCTACACGACGCTCTTCCGATCTctgtagccGTAGCATTAGCGCTGAAATGTTCTG	CTGTAGCC
100350	gactggagttcagacgtgtgctcttccgatctCTTGTACTctgacaaatcaacactacatgattc	AGTACAAG
100351	ACACTCTTTCCCTACACGACGCTCTTCCGATCTaacaaccaGTAGCATTAGCGCTGAAATGTTCTG	AACAACCA
100352	gactggagttcagacgtgtgctcttccgatctTCTCGGTTctgacaaatcaacactacatgattc	AACCGAGA
100353	ACACTCTTTCCCTACACGACGCTCTTCCGATCTaacgcttaGTAGCATTAGCGCTGAAATGTTCTG	AACGCTTA
100354	gactggagttcagacgtgtgctcttccgatctTCCGTCTTctgacaaatcaacactacatgattc	AAGACGGA
		Below are barcoded primers used for NGS of amplicons of AtCHLI1
100787	ACACTCTTTCCCTACACGACGCTCTTCCGATCTaaggtacaGGCGTCTCTTCTTGGAACATCTTC	AAGGTACA
100788	gactggagttcagacgtgtgctcttccgatctTTCTGTGTaccgaaacatggtaacgagacctg	ACACAGAA
100789	ACACTCTTTCCCTACACGACGCTCTTCCGATCTacagcagaGGCGTCTCTTCTTGGAACATCTTC	ACAGCAGA
100790	gactggagttcagacgtgtgctcttccgatctTTGGAGGTaccgaaacatggtaacgagacctg	ACCTCCAA
100791	ACACTCTTTCCCTACACGACGCTCTTCCGATCTacgctcgaGGCGTCTCTTCTTGGAACATCTTC	ACGCTCGA
100792	gactggagttcagacgtgtgctcttccgatctTGATACGTaccgaaacatggtaacgagacctg	ACGTATCA
100793	ACACTCTTTCCCTACACGACGCTCTTCCGATCTactatgcaGGCGTCTCTTCTTGGAACATCTTC	ACTATGCA
100794	gactggagttcagacgtgtgctcttccgatctTTGACTCTaccgaaacatggtaacgagacctg	AGAGTCAA
100795	ACACTCTTTCCCTACACGACGCTCTTCCGATCTagatcgcaGGCGTCTCTTCTTGGAACATCTTC	AGATCGCA
100796	gactggagttcagacgtgtgctcttccgatctTTCCTGCTaccgaaacatggtaacgagacctg	AGCAGGAA
100797	ACACTCTTTCCCTACACGACGCTCTTCCGATCTagtcactaGGCGTCTCTTCTTGGAACATCTTC	AGTCACTA
100798	gactggagttcagacgtgtgctcttccgatctTACAGGATaccgaaacatggtaacgagacctg	ATCCTGTA
100799	ACACTCTTTCCCTACACGACGCTCTTCCGATCTattgaggaGGCGTCTCTTCTTGGAACATCTTC	ATTGAGGA
100800	gactggagttcagacgtgtgctcttccgatctTGTGGTTGaccgaaacatggtaacgagacctg	CAACCACA
100801	ACACTCTTTCCCTACACGACGCTCTTCCGATCTcaagactaGGCGTCTCTTCTTGGAACATCTTC	CAAGACTA
100802	gactggagttcagacgtgtgctcttccgatctTTCCATTGaccgaaacatggtaacgagacctg	CAATGGAA
100803	ACACTCTTTCCCTACACGACGCTCTTCCGATCTcacttcgaGGCGTCTCTTCTTGGAACATCTTC	CACTTCGA
100804	gactggagttcagacgtgtgctcttccgatctTAACGCTGaccgaaacatggtaacgagacctg	CAGCGTTA
100805	ACACTCTTTCCCTACACGACGCTCTTCCGATCTcataccaaGGCGTCTCTTCTTGGAACATCTTC	CATACCAA
100806	gactggagttcagacgtgtgctcttccgatctTGAACTGGaccgaaacatggtaacgagacctg	CCAGTTCA
		Below are barcoded primers used for NGS of amplicons of AtCHLI2
100807	ACACTCTTTCCCTACACGACGCTCTTCCGATCTaaggtacaGGCGTCTCTTCTCGGAAGATCTCC	AAGGTACA
100808	gactggagttcagacgtgtgctcttccgatctTTCTGTGTcaaacggataaacaggtcttgcac	ACACAGAA
100809	ACACTCTTTCCCTACACGACGCTCTTCCGATCTacagcagaGGCGTCTCTTCTCGGAAGATCTCC	ACAGCAGA
100810	gactggagttcagacgtgtgctcttccgatctTTGGAGGTcaaacggataaacaggtcttgcac	ACCTCCAA
100811	ACACTCTTTCCCTACACGACGCTCTTCCGATCTacgctcgaGGCGTCTCTTCTCGGAAGATCTCC	ACGCTCGA
100812	gactggagttcagacgtgtgctcttccgatctTGATACGTcaaacggataaacaggtcttgcac	ACGTATCA
100813	ACACTCTTTCCCTACACGACGCTCTTCCGATCTactatgcaGGCGTCTCTTCTCGGAAGATCTCC	ACTATGCA
100814	gactggagttcagacgtgtgctcttccgatctTTGACTCTcaaacggataaacaggtcttgcac	AGAGTCAA
100815	ACACTCTTTCCCTACACGACGCTCTTCCGATCTagatcgcaGGCGTCTCTTCTCGGAAGATCTCC	AGATCGCA
100816	gactggagttcagacgtgtgctcttccgatctTTCCTGCTcaaacggataaacaggtcttgcac	AGCAGGAA
100817	ACACTCTTTCCCTACACGACGCTCTTCCGATCTagtcactaGGCGTCTCTTCTCGGAAGATCTCC	AGTCACTA
100818	gactggagttcagacgtgtgctcttccgatctTACAGGATcaaacggataaacaggtcttgcac	ATCCTGTA
100819	ACACTCTTTCCCTACACGACGCTCTTCCGATCTattgaggaGGCGTCTCTTCTCGGAAGATCTCC	ATTGAGGA
100820	gactggagttcagacgtgtgctcttccgatctTGTGGTTGcaaacggataaacaggtcttgcac	CAACCACA
100821	ACACTCTTTCCCTACACGACGCTCTTCCGATCTcaagactaGGCGTCTCTTCTCGGAAGATCTCC	CAAGACTA
100822	gactggagttcagacgtgtgctcttccgatctTTCCATTGcaaacggataaacaggtcttgcac	CAATGGAA
100823	ACACTCTTTCCCTACACGACGCTCTTCCGATCTcacttcgaGGCGTCTCTTCTCGGAAGATCTCC	CACTTCGA
100824	gactggagttcagacgtgtgctcttccgatctTAACGCTGcaaacggataaacaggtcttgcac	CAGCGTTA
100825	ACACTCTTTCCCTACACGACGCTCTTCCGATCTcataccaaGGCGTCTCTTCTCGGAAGATCTCC	CATACCAA
100826	gactggagttcagacgtgtgctcttccgatctTGAACTGGcaaacggataaacaggtcttgcac	CCAGTTCA
		Below are barcoded primers used for NGS of amplicons of AtCPC
100834	ACACTCTTTCCCTACACGACGCTCTTCCGATCTaaggtacaAACCGAATTACAAACTTTATGCGG	AAGGTACA
100835	gactggagttcagacgtgtgctcttccgatctTTCTGTGTaaatagtaattcaaggacaggtac	ACACAGAA
100836	ACACTCTTTCCCTACACGACGCTCTTCCGATCTacagcagaAACCGAATTACAAACTTTATGCGG	ACAGCAGA
100837	gactggagttcagacgtgtgctcttccgatctTTGGAGGTaaatagtaattcaaggacaggtac	ACCTCCAA
100838	ACACTCTTTCCCTACACGACGCTCTTCCGATCTacgctcgaAACCGAATTACAAACTTTATGCGG	ACGCTCGA
100839	gactggagttcagacgtgtgctcttccgatctTGATACGTaaatagtaattcaaggacaggtac	ACGTATCA
100840	ACACTCTTTCCCTACACGACGCTCTTCCGATCTactatgcaAACCGAATTACAAACTTTATGCGG	ACTATGCA
100841	gactggagttcagacgtgtgctcttccgatctTTGACTCTaaatagtaattcaaggacaggtac	AGAGTCAA
100842	ACACTCTTTCCCTACACGACGCTCTTCCGATCTagatcgcaAACCGAATTACAAACTTTATGCGG	AGATCGCA
100843	gactggagttcagacgtgtgctcttccgatctTTCCTGCTaaatagtaattcaaggacaggtac	AGCAGGAA
100844	ACACTCTTTCCCTACACGACGCTCTTCCGATCTagtcactaAACCGAATTACAAACTTTATGCGG	AGTCACTA
100845	gactggagttcagacgtgtgctcttccgatctTACAGGATaaatagtaattcaaggacaggtac	ATCCTGTA
100846	ACACTCTTTCCCTACACGACGCTCTTCCGATCTattgaggaAACCGAATTACAAACTTTATGCGG	ATTGAGGA
100847	gactggagttcagacgtgtgctcttccgatctTGTGGTTGaaatagtaattcaaggacaggtac	CAACCACA
100848	ACACTCTTTCCCTACACGACGCTCTTCCGATCTcaagactaAACCGAATTACAAACTTTATGCGG	CAAGACTA
100849	gactggagttcagacgtgtgctcttccgatctTTCCATTGaaatagtaattcaaggacaggtac	CAATGGAA
100850	ACACTCTTTCCCTACACGACGCTCTTCCGATCTcacttcgaAACCGAATTACAAACTTTATGCGG	CACTTCGA
100851	gactggagttcagacgtgtgctcttccgatctTAACGCTGaaatagtaattcaaggacaggtac	CAGCGTTA
100852	ACACTCTTTCCCTACACGACGCTCTTCCGATCTcataccaaAACCGAATTACAAACTTTATGCGG	CATACCAA
100853	gactggagttcagacgtgtgctcttccgatctTGAACTGGaaatagtaattcaaggacaggtac	CCAGTTCA
		Below are barcoded primers used for NGS of amplicons of AtTRY
100874	ACACTCTTTCCCTACACGACGCTCTTCCGATCTaaggtacaTGTATATAAATGCTTGGCTGGCTC	AAGGTACA
100875	gactggagttcagacgtgtgctcttccgatctTTCTGTGTctaggaaggatagatagaaaagcg	ACACAGAA
100876	ACACTCTTTCCCTACACGACGCTCTTCCGATCTacagcagaTGTATATAAATGCTTGGCTGGCTC	ACAGCAGA
100877	gactggagttcagacgtgtgctcttccgatctTTGGAGGTctaggaaggatagatagaaaagcg	ACCTCCAA
100878	ACACTCTTTCCCTACACGACGCTCTTCCGATCTacgctcgaTGTATATAAATGCTTGGCTGGCTC	ACGCTCGA
100879	gactggagttcagacgtgtgctcttccgatctTGATACGTctaggaaggatagatagaaaagcg	ACGTATCA
100880	ACACTCTTTCCCTACACGACGCTCTTCCGATCTactatgcaTGTATATAAATGCTTGGCTGGCTC	ACTATGCA
100881	gactggagttcagacgtgtgctcttccgatctTTGACTCTctaggaaggatagatagaaaagcg	AGAGTCAA
100882	ACACTCTTTCCCTACACGACGCTCTTCCGATCTagatcgcaTGTATATAAATGCTTGGCTGGCTC	AGATCGCA
100883	gactggagttcagacgtgtgctcttccgatctTTCCTGCTctaggaaggatagatagaaaagcg	AGCAGGAA
100884	ACACTCTTTCCCTACACGACGCTCTTCCGATCTagtcactaTGTATATAAATGCTTGGCTGGCTC	AGTCACTA
100885	gactggagttcagacgtgtgctcttccgatctTACAGGATctaggaaggatagatagaaaagcg	ATCCTGTA
100886	ACACTCTTTCCCTACACGACGCTCTTCCGATCTattgaggaTGTATATAAATGCTTGGCTGGCTC	ATTGAGGA
100887	gactggagttcagacgtgtgctcttccgatctTGTGGTTGctaggaaggatagatagaaaagcg	CAACCACA
100888	ACACTCTTTCCCTACACGACGCTCTTCCGATCTcaagactaTGTATATAAATGCTTGGCTGGCTC	CAAGACTA
100889	gactggagttcagacgtgtgctcttccgatctTTCCATTGctaggaaggatagatagaaaagcg	CAATGGAA
100890	ACACTCTTTCCCTACACGACGCTCTTCCGATCTcacttcgaTGTATATAAATGCTTGGCTGGCTC	CACTTCGA
100891	gactggagttcagacgtgtgctcttccgatctTAACGCTGctaggaaggatagatagaaaagcg	CAGCGTTA
100892	ACACTCTTTCCCTACACGACGCTCTTCCGATCTcataccaaTGTATATAAATGCTTGGCTGGCTC	CATACCAA
100893	gactggagttcagacgtgtgctcttccgatctTGAACTGGctaggaaggatagatagaaaagcg	CCAGTTCA
